# Comprehensive 16S rRNA gene sequencing and meta-transcriptomic analyses in female reproductive tract microbiota: Two molecular profiles with different messages

**DOI:** 10.1101/2025.03.18.643876

**Authors:** Alberto Sola-Leyva, Inmaculada Pérez-Prieto, Analuce Canha-Gouveia, Eduardo Salas-Espejo, Nerea M. Molina, Eva Vargas, Apostol Apostolov, Amruta D.S. Pathare, Sergio Vela-Moreno, Susana Ruiz-Durán, Bárbara Romero, Rocío Sánchez, José Antonio Castilla-Alcalá, Merli Saare, Ganesh Acharya, Andres Salumets, Signe Altmäe

## Abstract

In recent years, high-throughput sequencing technologies have revolutionised reproductive microbiome research. Our understanding of the endometrial microbiome is primarily based on DNA-based 16S rRNA gene profiling, but DNA detection does not imply alive microbe presence. While this method is cost-effective and widely used, it has notable limitations, including the underestimation of microbial diversity, abundance, and functionality, as well as limited species-level resolution. Meta-transcriptomic analysis, an RNA-based approach, addresses these shortcomings by capturing functional transcripts that are actively expressed in living microbes. This study aims to characterize the endometrial microbiota through a dual approach, by integrating 16S rRNA gene sequencing and meta-transcriptomic analyses. By simultaneously analysing microbial composition and gene expression within the female reproductive tract samples, we seek to provide a more comprehensive understanding of its microbiota and their functional potential. A total of 49 women, aged 27–42 years, were enrolled in the study. Vaginal swabs, endometrial brushings, and endometrial biopsy samples were collected from each participant during the mid-secretory menstrual cycle phase, 6-9 days post luteinizing hormone surge. Our findings suggest that in low-microbial-biomass environments like the endometrium, the correlation between 16S rRNA gene sequencing and meta-transcriptomics is relatively weak. This highlights the limitations of microbial analysis of low-microbial-biomass samples. Alternatively, it suggests that microbial functions and genome activity are tissue-specific and dependent on the host tissue environment. Moreover, RNA-based analysis provides higher resolution in detecting certain pathogens, even within the endometrium. In conclusion, our study underscores the need to integrate genomic and transcriptomic data in microbiota studies to better elucidate critical and health-related microbiota-host interactions.
