## Supplementary Table 4 for "Comprehensive 16S rRNA gene sequencing and meta-transcriptomic analyses in female reproductive tract microbiota: Two molecular profiles with different messages"

### Sheet: (A) Vagina
Supplementary Table 4. Mann-Whitney Test for median of realtives abundances detected by 16S rRNA sequencing (DNA) and meta-transcriptomic (RNA). Median, First Quartile (Q1), and Third Quartile (Q3) values.
Type	Gardnerella_Median	Gardnerella_Q1	Gardnerella_Q3	Lactobacillus_Median	Lactobacillus_Q1	Lactobacillus_Q3
vagina_DNA	0	0	6.43799	95.5229	88.9202	96.7737
vagina_RNA	0.199671	0.00680982	16.4566	96.4911	79.2129	97.5539
p value (Mann-Whitney) Gardnerella 0.1831 FDR 0.3663
p value (Mann-Whitney) Lactobacillus 0.8857 FDR 0.8857

### Sheet: (B) Endometrial Brush
Supplementary Table 4. Mann-Whitney Test for median of realtives abundances detected by 16S rRNA sequencing (DNA) and meta-transcriptomic (RNA). Median, First Quartile (Q1), and Third Quartile (Q3) values.
Type	Lactobacillus_median	Lactobacillus_Q1	Lactobacillus_Q3	Bacillus_median	Bacillus_Q1	Bacillus_Q3	Pseudomonas_median	Pseudomonas_Q1	Pseudomonas_Q3	Gardnerella_median	Gardnerella_Q1	Gardnerella_Q3	Salmonella_median	Salmonella_Q1	Salmonella_Q3	Acinetobacter_median	Acinetobacter_Q1	Acinetobacter_Q3	Streptomyces_median	Streptomyces_Q1	Streptomyces_Q3	Klebsiella_median	Klebsiella_Q1	Klebsiella_Q3	Listeria_median	Listeria_Q1	Listeria_Q3	Stenotrophomonas_median	Stenotrophomonas_Q1	Stenotrophomonas_Q3	Staphylococcus_median	Staphylococcus_Q1	Staphylococcus_Q3
Brush_DNA	56.0307	32.3105	61.0296	0.201624	0.109266	0.396079	20.8028	11.7976	38.8681	0	0	13.3984	1.46005	0.891299	1.63575	1.36952	0.684762	1.74617	0	0	0	0	0	0	0	0	0	0	0	0	0.365841	0.250876	1.50631
Brush_RNA	1.9016	1.43089	10.2157	28.358	21.1534	38.7726	0.436443	0.428889	0.765309	0	0	14.3568	11.2662	9.50581	12.9799	0.943254	0.749859	8.11394	1.70327	0.991661	2.99094	3.51337	3.18654	7.21624	0	0	7.46136	1.70327	0.991661	2.99094	1.11681	0.849755	1.2549
p value (Mann-Whitney) Lactobacillus 0.2 FDR 0.3
p value (Mann-Whitney) Bacillus 0.1 FDR 0.1714
p value (Mann-Whitney) Pseudomonas 0.1 FDR 0.1714
p value (Mann-Whitney) Gardnerella 1 FDR 1
p value (Mann-Whitney) Salmonella 0.1 FDR 0.1714
p value (Mann-Whitney) Acinetobacter 1 FDR 1
p value (Mann-Whitney) Streptomyces 0.0636 FDR 0.1714
p value (Mann-Whitney) Klebsiella 0.0636 FDR 0.1714
p value (Mann-Whitney) Listeria 0.5049 FDR 0.6733
p value (Mann-Whitney) Stenotrophomonas 0.0636 FDR 0.1714
p value (Mann-Whitney) Staphylocuoccus 0.7 FDR 0.84

### Sheet: (C) Endometrial Biopsy
Supplementary Table 4. Mann-Whitney Test for median of realtives abundances detected by 16S rRNA sequencing (DNA) and meta-transcriptomic (RNA). Median, First Quartile (Q1), and Third Quartile (Q3) values.
Type	Bacillus_median	Bacillus_Q1	Bacillus_Q3	Lactobacillus_median	Lactobacillus_Q1	Lactobacillus_Q3	Pseudomonas_median	Pseudomonas_Q1	Pseudomonas_Q3	Salmonella_median	Salmonella_Q1	Salmonella_Q3	Staphylococcus_median	Staphylococcus_Q1	Staphylococcus_Q3	Klebsiella_median	Klebsiella_Q1	Klebsiella_Q3	Mannheimia_median	Mannheimia_Q1	Mannheimia_Q3	Corynebacterium_median	Corynebacterium_Q1	Corynebacterium_Q3	Streptococcus_median	Streptococcus_Q1	Streptococcus_Q3	Cutibacterium_median	Cutibacterium_Q1	Cutibacterium_Q3	Prevotella_median	Prevotella_Q1	Prevotella_Q3	Escherichia_median	Escherichia_Q1	Escherichia_Q3
Biopsy_DNA	1.0116	0	1.05165	77.6698	13.5207	82.4689	9.47343	7.91276	28.3203	1.82016	1.34827	2.04232	1.21835	0.750492	1.25091	0	0	0	0	0	0	2.3499	1.3066	4.22408	0	0	5.57138	0	0	0	1.66093	1.02055	3.21804	0.209154	0.191209	0.297317
Biopsy_RNA	32.2197	29.9926	43.0304	0	0	0	0.689004	0.535754	1.16478	21.7731	21.5584	31.4011	1.31706	1.0315	1.56678	5.98454	5.88957	7.71536	4.08419	3.06748	4.55391	0.35718	0.339783	0.451853	1.31706	1.0315	1.56678	1.74716	1.5775	3.75649	0	0	0	1.63703	1.54725	2.25926
p value (Mann-Whitney) Bacillus 0.0119 FDR 0.0172
p value (Mann-Whitney) Lactobacillus 0.0097 FDR 0.0158
p value (Mann-Whitney) Pseudomonas 0.0079 FDR 0.0158
p value (Mann-Whitney) Salmonella 0.0079 FDR 0.0158
p value (Mann-Whitney) Staphylococcus 0.5476 FDR 0.5476
p value (Mann-Whitney) Klebsiella 0.0097 FDR 0.0158
p value (Mann-Whitney) Mannheimia 0.0074 FDR 0.0158
p value (Mann-Whitney) Corynebacterium 0.0158 FDR 0.0206
p value (Mann-Whitney) Streptococcus 0.3976 FDR 0.4307
p value (Mann-Whitney) Cutibacterium 0.0074 FDR 0.0158
p value (Mann-Whitney) Prevotella 0.0177 FDR 0.0210
p value (Mann-Whitney) Escherichia 0.0079 FDR 0.0158
