## Supplementary Table 5 for "Comprehensive 16S rRNA gene sequencing and meta-transcriptomic analyses in female reproductive tract microbiota: Two molecular profiles with different messages"

### Sheet: (A) Vagina
Supplementary Table 5. Spearman correlation values (value_cor), p-values (value_p), and adjusted p-values (adjusted_p)
Var1	Var2	value_cor	value_p	adjusted_p
Actinotignum	Actinotignum	1	0	0
Clostridium	Clostridium	1	0	0
Fastidiosipila	Fastidiosipila	1	0	0
Nosocomiicoccus	Nosocomiicoccus	1	0	0
Parvimonas	Parvimonas	1	0	0
Sneathia	Sneathia	1	0	0
Anaerococcus	Anaerococcus	0.948683	0.0513167	0.177635
Ezakiella	Ezakiella	0.948683	0.0513167	0.177635
Fenollaria	Fenollaria	0.948683	0.0513167	0.177635
Fusobacterium	Fusobacterium	0.948683	0.0513167	0.177635
Haemophilus	Haemophilus	0.948683	0.0513167	0.177635
Lactiplantibacillus	Lactiplantibacillus	0.948683	0.0513167	0.177635
Porphyromonas	Porphyromonas	0.948683	0.0513167	0.177635
Lactobacillus	Lactobacillus	1	0.0833333	0.25
Limosilactobacillus	Limosilactobacillus	1	0.0833333	0.25
Levilactobacillus	Levilactobacillus	0.816497	0.183503	0.390121
Megasphaera	Megasphaera	0.816497	0.183503	0.390121
Murdochiella	Murdochiella	0.816497	0.183503	0.390121
Amylolactobacillus	Amylolactobacillus	0.777778	0.222222	0.390121
Enterococcus	Enterococcus	0.777778	0.222222	0.390121
Bifidobacterium	Bifidobacterium	0.774597	0.225403	0.390121
Fannyhessea	Fannyhessea	0.774597	0.225403	0.390121
Gardnerella	Gardnerella	0.774597	0.225403	0.390121
Neisseria	Neisseria	-0.774597	0.225403	0.390121
Streptococcus	Streptococcus	0.774597	0.225403	0.390121
Ureaplasma	Ureaplasma	0.774597	0.225403	0.390121
Pseudomonas	Pseudomonas	0.8	0.333333	0.555556
Varibaculum	Varibaculum	0.632456	0.367544	0.590696
Finegoldia	Finegoldia	0.6	0.416667	0.646552
Faecalibacterium	Faecalibacterium	-0.544331	0.455669	0.683503
Alistipes	Alistipes	-0.333333	0.666667	0.823171
Candidatus Sulcia	Candidatus Sulcia	-0.333333	0.666667	0.823171
Corynebacterium	Corynebacterium	0.316228	0.683772	0.823171
Mobiluncus	Mobiluncus	0.316228	0.683772	0.823171
Sutterella	Sutterella	0.316228	0.683772	0.823171
Subdoligranulum	Subdoligranulum	0.272166	0.727834	0.823171
Aerococcus	Aerococcus	0.258199	0.741801	0.823171
Rothia	Rothia	0.258199	0.741801	0.823171
Dialister	Dialister	-0.4	0.75	0.823171
Peptoniphilus	Peptoniphilus	0.4	0.75	0.823171
Staphylococcus	Staphylococcus	0.4	0.75	0.823171
Lawsonella	Lawsonella	0.105409	0.894591	0.9375
Phocaeicola	Phocaeicola	0.2	0.916667	0.9375
Prevotella	Prevotella	-0.2	0.916667	0.9375
Campylobacter	Campylobacter	0	1	1

### Sheet: (B) Endometrial Brush
Supplementary Table 5. Spearman correlation values (value_cor), p-values (value_p), and adjusted p-values (adjusted_p)
Var1	Var2	value_cor	value_p	adjusted_p
Fannyhessea	Fannyhessea	1	0	0
Gardnerella	Gardnerella	1	0	0
Ureaplasma	Ureaplasma	1	0	0
Acinetobacter	Acinetobacter	-1	0.333333	0.533333
Bacillus	Bacillus	1	0.333333	0.533333
Enterobacter	Enterobacter	0.866025	0.333333	0.533333
Klebsiella	Klebsiella	1	0.333333	0.533333
Lactobacillus	Lactobacillus	1	0.333333	0.533333
Neisseria	Neisseria	0.866025	0.333333	0.533333
Phocaeicola	Phocaeicola	-0.866025	0.333333	0.533333
Priestia	Priestia	-0.866025	0.333333	0.533333
Rothia	Rothia	0.866025	0.333333	0.533333
Staphylococcus	Staphylococcus	1	0.333333	0.533333
Stenotrophomonas	Stenotrophomonas	0.866025	0.333333	0.533333
Yersinia	Yersinia	0.866025	0.333333	0.533333
Corynebacterium	Corynebacterium	-0.5	1	1
Cutibacterium	Cutibacterium	0	1	1
Escherichia	Escherichia	0.5	1	1
Flavobacterium	Flavobacterium	-0.5	1	1
Moraxella	Moraxella	0.5	1	1
Paenibacillus	Paenibacillus	-0.5	0.666667	1
Pseudomonas	Pseudomonas	0.5	1	1
Salmonella	Salmonella	0.5	1	1
Tepidimonas	Tepidimonas	0	1	1

### Sheet: (C) Endometrial Biopsy
Supplementary Table 5. Spearman correlation values (value_cor), p-values (value_p), and adjusted p-values (adjusted_p)
Var1	Var2	value_cor	value_p	adjusted_p
Tepidimonas	Tepidimonas	1	3.97186e-24	7.14935e-23
Acinetobacter	Acinetobacter	0.707107	0.18169	0.654084
Flavobacterium	Flavobacterium	0.707107	0.18169	0.654084
Klebsiella	Klebsiella	0.707107	0.18169	0.654084
Prevotella	Prevotella	-0.707107	0.18169	0.654084
Comamonas	Comamonas	-0.544107	0.343111	0.719234
Corynebacterium	Corynebacterium	-0.6	0.35	0.719234
Escherichia	Escherichia	0.5	0.45	0.719234
Fusobacterium	Fusobacterium	-0.395285	0.51014	0.719234
Phocaeicola	Phocaeicola	-0.395285	0.51014	0.719234
Rothia	Rothia	-0.395285	0.51014	0.719234
Paracoccus	Paracoccus	0.362738	0.548486	0.719234
Lactobacillus	Lactobacillus	0.353553	0.559404	0.719234
Lawsonella	Lawsonella	-0.353553	0.559404	0.719234
Pseudomonas	Pseudomonas	0.3	0.683333	0.783333
Bacillus	Bacillus	-0.205196	0.740582	0.783333
Salmonella	Salmonella	-0.2	0.783333	0.783333
Staphylococcus	Staphylococcus	-0.2	0.783333	0.783333
