## Supplementary Table 1 for "Comprehensive 16S rRNA gene sequencing and meta-transcriptomic analyses in female reproductive tract microbiota: Two molecular profiles with different messages"

### Sheet: Sheet1
Supplementary Table 1. Demographic data (age and body mass index) of the patients enrolled in the study, grouped according to preliminary infertility diagnosis (Male Factor, Unexplained, Tubal Factor, Endometriosis and Recurrent Implantation Failure).
Study cohort					Validation cohort
ID Patient	Group	Age (years)	BMI (kg/m²)		ID Patient	Group	Age (years)	BMI (kg/m²)	Microbiology
G002	Male factor	35	24.3265		G083	Unexplained	24	23.73	PCR Negative
G003	Unexplained	37	21.1203		G075	Endometritis	39	23.42	PCR Negative
G004	Tubal Factor	37	25.6165		G113	Endometriosis	29	22.23	PCR positive for Ureaplasma urealyticum; Development of Lactobacillus jensenii. Abundant colonies of Gardnerella vaginalis
G006	Male factor	36	23.6654		G127	Male factor	30	23.14	PCR Negative
G008	Male factor	30	30.7574		G132	RM	35	25.24	PCR Negative
G009	Unexplained	39	20.5191
G010	Male factor	31	21.7503
G013	Male factor	29	22.0753
G016	RIF	27	33.7149
G017	RIF	34	27.7344
G018	RIF	30	23.3242
G020	RIF	31	22.2816
G022	Endometriosis	35	23.4069
G023	Endometriosis	34	16.197
G025	RIF	35	22.8838
G027	RIF	36	33.126
G029	Male factor	32	23.6547
G030	RIF	35	25.8984
G031	Unexplained	30	26.7503
G035	Male factor	37	29.0688
G037	RIF	30	24.1288
G040	Endometriosis	32	19.1439
G041	Endometriosis	38	24.1588
G042	RIF	36	21.0077
G043	Endometriosis	33	32.4067
G044	Endometriosis	35	28.1265
G047	Unexplained	31	32.5619
G048	RIF	32	27.6993
G049	Unexplained	38	25.0292
G050	Endometriosis	36	24.1288
G052	Male factor	42	23.067
G053	Unexplained	40	23.3242
G055	Endometriosis	32	22.3081
G056	Endometriosis	37	21.5451
G058	RIF	42	29.7056
G059	Endometriosis	33	17.3904
G062	Endometriosis	37	25.0194
G063	Endometriosis	40	25.3906
G065	RIF	39	20.5693
G066	RIF	33	20.1362
G073	Endometritis	38	21.6333
G076	Unexplained	35	17.5771
G077	Unexplained	36	22.3081
G079	Tubal Factor	34	19.721
