## Supplementary Table 3 for "Comprehensive 16S rRNA gene sequencing and meta-transcriptomic analyses in female reproductive tract microbiota: Two molecular profiles with different messages"

### Sheet: Sheet1
Supplementary Table 3. Vaginal community state types (CST) in the general and validation cohorts according to VAginaL community state typE Nearest CentroId clAssifier (VALENCIA).
General cohort-DNA					Validation cohort-DNA
ID Patient	subCST	score	CST		ID Patient	subCST	score	CST
G002	V	0.0234198	V		G083	III-A	0.980444	III
G006	III-A	0.994604	III		G113	V	0.740777	V
G008	IV-B	0.0840518	IV-B		G127	II	0.0341134	II
G009	III-A	0.997973	III		G132	II	0.02464	II
G010	III-A	0.989793	III
G013	III-B	0.0146718	III
G016	V	0.0179346	V		Validation cohort-RNA
G018	II	0.0128522	II		ID Patient	subCST	score	CST
G020	IV-C3	0.843778	IV-C		G083	III-B	0.89309	III
G022	III-B	0.654038	III		G113	V	0.319115	V
G023	V	0.64412	V		G127	I-A	0.999267	I
G025	V	0.313772	V		G132	I-A	0.998966	I
G027	V	0.0122449	V
G029	IV-B	0.641466	IV-B
G030	II	0.0123966	II
G031	II	0.0145575	II
G035	III-A	0.130324	III
G037	IV-C1	0.845572	IV-C
G040	IV-B	0.545835	IV-B
G041	V	0.348035	V
G042	V	0.0290687	V
G043	III-B	0.26683	III
G044	I-B	0.17878	I
G047	V	0.0337012	V
G048	V	0.0271221	V
G049	I-B	0.867493	I
G050	IV-C3	0.919147	IV-C
G052	V	0.0314013	V
G053	V	0.0230654	V
G055	V	0.0347555	V
G056	IV-C3	0.837515	IV-C
G058	V	0.0329732	V
G059	V	0.0345799	V
G062	IV-C1	0.93534	IV-C
G063	V	0.0294822	V
G065	V	0.656666	V
G066	V	0.026632	V
G076	III-A	0.99144	III
G077	V	0.0226339	V
G079	III-A	0.987826	III
